# Neural substrates of body ownership and agency during voluntary movement

**DOI:** 10.1101/2022.07.23.501221

**Authors:** Z Abdulkarim, A Guterstam, Z Hayatou, HH Ehrsson

**Affiliations:** Department of Neuroscience, Karolinska Institutet, Stockholm, Sweden; Department of Clinical Neuroscience, Karolinska Institutet, Stockholm, Sweden; Université Paris-Saclay, CNRS, Institut Des Neurosciences Paris-Saclay, 91190 Gif-sur-Yvette, France

## Abstract

Body ownership and the sense of agency are two central aspects of bodily self-consciousness. While multiple neuroimaging studies have investigated the neural correlates of body ownership and agency in isolation, few have investigated their relationship during voluntary movement when such experiences naturally combine. By eliciting the moving rubber hand illusion with active or passive finger movements during functional magnetic resonance imaging, we isolated activations reflecting the sense of body ownership and agency, respectively, as well as their interaction, and assessed their overlap and anatomical segregation. We found that perceived hand ownership was associated with activity in premotor, posterior parietal and cerebellar regions whereas the sense of agency over the hand’s movements was related to activity in the dorsal premotor cortex and superior temporal cortex. Moreover, one section of the dorsal premotor cortex showed overlapping activity for ownership and agency, and somatosensory cortical activity reflected the interaction of ownership and agency with higher activity when both agency and ownership was experienced. We further found that activations previously attributed to agency in the left insular cortex and right temporoparietal junction reflected the synchrony or asynchrony of the visuo-proprioceptive stimuli rather than agency. Collectively, these results identify the neural bases of agency and ownership during voluntary movement. Although the neural representations of these two experiences are largely distinct, there are functional neuroanatomical overlap and interactions during their combination, which has bearing on theories on bodily self-consciousness.
