## Supplemental data file (tables 1-4) for "Neural substrates of body ownership and agency during voluntary movement"

### Sheet: Suppl. Table 1 (time to ill)
ASC	PSC	mean
0	0	0
5.6	11.9	8.75
21.11	27.42	24.265
11.16	9.28	10.22
19.96	29.95	24.955
15.93	29.09	22.51
5.43	8.8	7.115
4.2	2.66	3.43
3.9	5.6	4.75
7.6	8.3	7.95
23.6	13.1	18.35
13	12.3	12.65
0	0	0
22.4	7.4	14.9
30	30	30
7.8	20.8	14.3
15	11.1	13.05
18.7	8.1	13.4
5.2	6	5.6
0	0	0
7.2	13.9	10.55
7.5	10.4	8.95
22.3	13.5	17.9
14.7	10.2	12.45
22.6	30.2	26.4
10.6	12.5	11.55
5	7.4	6.2
7.58	9.5	8.54
5.6	6.4	6

### Sheet: Suppl. Table 2 (localizer peaks
Anatomical region	MNI coordinates			Peak t
	x	y	z
L Postcentral gyrus	-38	-20	52	8.41
L Precentral gyrus	-44	-10	56	7.46
L Precentral gyrus	46	-12	56	4.55
L inferior parietal lobule	-56	-52	44	5.18
R Superior temporal gyrus	48	-40	16	3.88
R Middle temporal gyrus	50	-70	-2	9.25
R Cerebellum	16	-54	-24	5.90
R Cerebellum	38	-70	-28	4.55
R Cerebellum	14	-68	-46	4.40

### Sheet: Suppl. Table 3 (Hz of taps)
ASC pre illusion period	ASC	AAC pre illsion period	AAC	PSC pre illusion period	PSC	PAC pre illusion period	PAC	ASI pre illusion period	ASI	AAI pre illusion period	AAI	PSI pre illusion period	PSI	PAI pre illusion period	PAI
1.80921	1.37366	1.95783	1.56335	1.54088	1.35628	1.66667	1.3664	1.98113	1.62618	2.35849	1.4946	1.49371	1.39676	1.87107	1.60931
0.582627	0.788551	0.305344	0.403605	0.565395	0.816135	0.470027	0.473734	0.388283	0.356473	0.401907	0.182927	0.340599	0.248593	0.415531	0.267355
0.807692	0.734375	1.26016	1.20031	1.13636	1.04714	0.820158	0.784389	0.958498	0.888717	1.8083	1.38717	1.26482	1.16306	0.928854	0.880989
0	1.69722	0	1.79444	0	1.71111	0	1.96944	0	1.43056	0	1.65833	0	1.53333	0	1.50556
1.41183	1.47677	1.30068	1.66223	1.56879	1.56561	1.60235	1.64037	1.78691	1.66113	2.16443	1.64867	1.66107	1.55731	1.77013	1.67359
1.30833	0.983333	1.52083	1.35	1.81667	1.61667	1.41667	1.15	1.72083	1.33333	2.26667	1.675	1.80417	1.44167	1.77083	1.36667
1.45833	1.24664	1.68269	1.42562	1.80944	1.73453	1.74825	1.5228	1.8007	1.54316	1.75699	1.17671	1.1451	1.01792	1.61713	1.38029
1.6	1.475	1.91441	1.7146	1.72414	1.65493	1.52299	1.38498	1.6954	1.62363	2.39464	1.81534	1.80077	1.97966	1.65709	1.56886
1.27674	1.4116	1.51235	1.69715	1.75373	1.62975	1.62313	1.6693	1.81903	1.62184	3.04104	2.01741	2.09888	1.72073	2.01493	1.65744
1.99519	1.88756	2.0625	1.93269	1.875	1.82741	1.96429	1.74492	2.29911	2.23985	2.34375	1.64657	1.00446	0.948604	2.00893	1.97652
0	1.24722	0	1.45	0	1.73611	0	1.41389	0	1.15278	0	1.54722	0	1.4	0	1.27222
1.04167	1.29299	0.67446	0.631029	0.521327	0.486212	1.54028	1.40784	1.70616	1.78157	2.57109	2.1045	1.7891	1.6582	1.88389	1.69811
1.65	1.45333	2.01923	1.79552	1.96927	1.75104	1.66201	1.54993	1.88547	1.7025	2.7933	2.0423	2.09497	1.95562	1.84358	1.76491
2.14686	1.76762	2.25926	2.13095	1.23603	0.770295	2.42318	1.97417	1.98324	1.85424	2.5838	2.08487	2.03212	1.94188	2.18575	2.00185
1.79422	1.58416	2.04657	1.83908	1.83735	1.50538	1.83735	1.60906	1.19478	1.45929	2.10843	1.70123	1.99799	1.72427	1.68675	1.6129
2.01881	1.70201	2.11093	1.63007	2.0928	1.72715	2.06439	1.65323	2.02178	1.73387	2.24905	1.77419	1.91761	1.45161	2.01231	1.72715
2.13443	1.92224	2.14	1.96538	2.11039	1.92451	2.12121	1.87593	1.94805	1.69656	2.58658	1.68909	2.00216	1.81988	2.00216	1.74141
1.825	1.34688	1.90878	1.66556	1.75403	1.44974	2.2379	1.69459	1.33065	1.97809	2.1371	2.09729	1.41129	1.85245	1.37097	2.03608
0.692612	1.22261	1.06579	1.41197	1.44906	1.64221	1.0685	1.34394	1.03923	1.40908	1.61007	1.57364	1.59543	1.60107	1.4637	1.60107
1.94196	1.79886	2.20703	1.93977	2.04167	1.82372	2.02083	1.47756	3.10417	2.8109	3.02083	1.86859	2.58333	2.20833	2.27083	1.91667
1.37478	1.42063	1.49744	1.56017	1.44012	1.4888	1.49051	1.48532	1.53317	1.59519	2.00982	1.65928	1.50188	1.53105	1.53872	1.56295	MEAN
0.661586	0.333085	0.73344	0.426539	0.66244	0.397016	0.690524	0.364656	0.762399	0.490466	0.893226	0.427	0.70429	0.442657	0.677309	0.407893	STD
0.147935	0.07448	0.164002	0.0953771	0.148126	0.0887754	0.154406	0.0815396	0.170478	0.109671	0.199731	0.0954801	0.157484	0.0989812	0.151451	0.0912076	SEM

### Sheet: Suppl. Table 3 (nr of taps)
ASC	AAC	PSC	PAC	ASI	AAI	PSI	PAI
424	497	465	414	521	586	540	526
390	483	448	438	171	338	281	198
521	589	500	511	608	557	509	596
245	135	257	170	133	92	103	118
272	438	386	286	327	514	429	322
611	646	616	709	515	597	552	542
520	577	564	586	613	618	573	614
432	527	630	478	573	704	606	589
462	556	633	574	585	451	381	524
546	635	603	513	592	675	694	574
488	599	600	596	605	774	660	635
684	702	660	638	809	583	344	713
449	522	625	509	415	557	504	458
451	232	178	518	635	756	608	627
535	665	646	566	626	747	714	641
704	781	344	775	686	775	712	747
595	679	575	602	499	623	648	588
670	703	699	682	685	697	621	682
710	725	710	698	634	648	672	651
504	614	537	637	680	719	645	700
408	482	578	465	482	545	576	567
654	712	667	558	1026	684	813	707

### Sheet: Suppl. Table 4 (beh results)
Statement	Mean per condition								Standard deviation per condition								Standard error per condition
	ASC	AAC	PSC	PAC	ASI	AAI	PSI	PAI	ASC	AAC	PSC	PAC	ASI	AAI	PSI	PAI	ASC	AAC	PSC	PAC	ASI	AAI	PSI	PAI
I felt as if I was looking at my own hand	1.44444	-0.925926	0.740741	-0.703704	-1.74074	-2	-1.25926	-2	1.84797	2.16871	1.76237	2.25991	1.78565	1.52098	2.04451	1.54791	0.34316	0.402718	0.327264	0.419655	0.331588	0.28244	0.379656	0.287439
I felt as if the rubber hand was part of my body	1.14815	-0.888889	0.518519	-0.333333	-1.96296	-1.96296	-1.55556	-2.07407	1.87836	2.2875	1.89296	2.18907	1.47916	1.33222	1.53001	1.37629	0.348802	0.424779	0.351514	0.4065	0.274674	0.247388	0.284116	0.25557
It seemed as if I were sensing the movement of my finger in the location where the rubber finger moved	1.37037	-0.62963	1.14815	-0.777778	-1.18519	-1.40741	-0.37037	-1.59259	1.70411	1.97368	1.59273	1.65953	2.07349	1.65768	1.82129	1.65768	0.316445	0.366504	0.295762	0.308167	0.385037	0.307824	0.338204	0.307824
I felt as if the rubber hand was my hand	1.33333	-1.37037	0.592593	-1.18519	-1.74074	-2.14815	-1.51852	-2.11111	1.626	1.8661	1.7068	2.01283	1.73877	1.24311	1.70948	1.47502	0.301941	0.346526	0.316944	0.373774	0.322881	0.23084	0.317443	0.273905
I felt as if my real hand were turning rubbery	-0.666667	-0.777778	-0.222222	-0.518519	-1.88889	-2.22222	-1.25926	-1.88889	1.79505	1.89215	2.03926	2.04001	1.29613	1.26386	1.89781	1.55678	0.333333	0.351364	0.378682	0.378821	0.240686	0.234693	0.352414	0.289086
It seems as if I had more than one right hand	-1.7037	-1.11111	-1.22222	-0.555556	-2.11111	-2.18519	-1.77778	-2.18519	1.2468	1.87019	1.77965	2.03926	1.60897	1.25414	1.60897	1.11462	0.231524	0.347286	0.330472	0.378682	0.298779	0.232887	0.298779	0.20698
It appeared as if the rubber hand were drifting towards my real hand	-0.740741	-1.11111	-0.555556	-0.703704	-2.2963	-2.07407	-2.14815	-2.03704	1.78565	1.99834	1.7326	1.54296	1.17867	1.34594	1.1022	1.20181	0.331588	0.371082	0.321736	0.28652	0.218873	0.249934	0.204673	0.22317
It felt as if I had no longer a right hand, as if my right hand had disappeared	-1.37037	-1.33333	-1.33333	-1.37037	-2.03704	-2.07407	-1.66667	-1.85185	1.84383	2.07275	2.01207	1.82129	1.26869	1.11049	1.67604	1.3391	0.34239	0.3849	0.373632	0.338204	0.23559	0.206213	0.311233	0.248664
The rubber hand moved just like I wanted it to, as if it was obeying my will	2.11111	-2.22222	-0.777778	-2	1.51852	-1.62963	-1.11111	-2.03704	1.4179	1.23074	2.11874	1.25292	1.60992	1.97368	1.95656	1.58695	0.263298	0.228543	0.393441	0.232661	0.298955	0.366504	0.363323	0.294689
I felt as if I was controlling the movements of the rubber hand	2.48148	-1.22222	-0.851852	-1.55556	1.59259	-1.18519	-1.11111	-1.37037	0.879881	2.09916	2.04675	1.23074	1.77793	1.84134	1.89215	1.84383	0.16339	0.389804	0.380072	0.228543	0.330153	0.341928	0.351364	0.34239
I felt as if I was causing the movement I saw	2.44444	-0.962963	-0.62963	-1.40741	1.18519	-1.44444	-1	-1.62963	0.778388	2.16022	2.21063	1.63257	2.09332	1.89215	1.9282	1.67969	0.144543	0.401143	0.410504	0.303161	0.388719	0.351364	0.358057	0.311911
Whenever I moved my finger I expected the rubber finger to move in the same way	2.51852	-0.481481	0.888889	-1.07407	2.14815	-0.148148	0.333333	-0.851852	0.780351	2.324	2.17645	1.54593	1.13906	2.46769	2.11224	1.96436	0.144908	0.431556	0.404157	0.287071	0.211518	0.458238	0.392232	0.364773
I felt as if the rubber hand was controlling my will	-1.96296	-1.03704	-0.0740741	-0.666667	-2.48148	-1.51852	-0.814815	-1.22222	1.58695	2.14101	2.18767	2.1317	0.925641	1.75715	2.15171	1.80271	0.294689	0.397576	0.40624	0.395847	0.171887	0.326295	0.399562	0.334755
I felt as if the rubber hand was controlling my movements	-2.22222	-1.2963	0.37037	-0.740741	-2.55556	-1.18519	-0.481481	-1.03704	1.08823	1.81371	2.11513	2.16235	0.87814	1.90746	2.27005	2.0014	0.202078	0.336797	0.39277	0.401538	0.163067	0.354206	0.421537	0.37165
I could sense the movement from somewhere between my real hand and the rubber hand	-0.62963	-0.888889	-0.481481	-0.407407	-1.07407	-1.14815	-0.555556	-0.888889	1.65491	1.68424	1.4478	1.75454	1.86117	1.56657	1.77965	1.77965	0.30731	0.312755	0.26885	0.325809	0.345611	0.290905	0.330472	0.330472
It seemed as if the rubber hand had a will of its own	-2.2963	1.11111	0.259259	-0.037037	-2.03704	0.888889	-0.296296	1.03704	1.06836	2.05942	2.16235	2.23541	1.39286	2.0189	2.38444	2.0014	0.19839	0.382425	0.401538	0.415105	0.258648	0.374901	0.442779	0.37165
